# Harnessing anti-CRISPR to suppress, subtract, and segregate Cas9 activity for precision CRISPR in *Drosophila*

**DOI:** 10.64898/2025.12.07.692848

**Authors:** Yifan Shen, Michael Sheen, Ann T. Yeung, Xinchen Chen, Bei Wang, Zixian Huang, Claire A. Ho, Zachary I. Lakkis, Chun Han

**Affiliations:** Department of Molecular Biology and Genetics, Cornell University, Ithaca, New York, USA Weill Institute for Cell and Molecular Biology, Cornell University, Ithaca, New York, USA

**Keywords:** CRISPR/Cas9, Anti-CRISPR, *Drosophila* genetics, genome editing, tissue-specific CRISPR, germline, soma, balancer

## Abstract

Tissue-specific CRISPR (ts-CRISPR) is a powerful approach for studying cell and developmental biology by restricting mutagenesis to specific tissues. However, the precision of this approach is often compromised by non-specific, “leaky” Cas9 activity that confounds phenotypic analysis and destabilizes Cas9/gRNA stocks. To address these limitations in *Drosophila*, we developed a toolkit based on the Anti-CRISPR (Acr) protein AcrIIA4. We first identified AcrIIA4 as a potent *in vivo* Cas9 inhibitor with high stability and established the temporal requirements for its function. Based on these findings, we generated three classes of Acr tools. First, a collection of AcrIIA4-bearing balancers robustly suppresses Cas9 and enables the stable maintenance of complex Cas9/gRNA stocks. Importantly, maternal deposition of AcrIIA4 from these balancers provides a means of temporal control, delaying Cas9 activity until metamorphosis. Second, tissue-specific AcrIIA4 transgenes refine leaky Cas9 drivers in a “tissue-subtraction” strategy. Finally, germline-specific and soma-specific Acr tools efficiently segregate Cas9 activity, solving bidirectional leakiness between these two compartments. This comprehensive AcrIIA4 toolkit provides new levels of precision, versatility, and temporal control for *Drosophila* CRISPR applications.
