## Supplementary material for "Harnessing anti-CRISPR to suppress, subtract, and segregate Cas9 activity for precision CRISPR in *Drosophila*": Table S1

### Sheet: Sheet1
REAGENT or RESOURCE	SOURCE	IDENTIFIER	ADDITIONAL INFORMATION
Experimental Models: Organisms/Strains
Lig4-	Bloomington Drosophila Stock Center	RRID:BDSC_28877	DNAlig4169
GSR	11	RRID:BDSC_92745	GSRVK00037
Act-Cas9 w Lig4-	Bloomington Drosophila Stock Center	RRID:BDSC_58492	y1 Act5C-Cas9(RFP-)ZH-2A w1118 DNAlig4169
tub-AcrIIA4	This study		tub-AcrIIA4VK00005
tub-AcrIIA5	This study		tub-AcrIIA5VK00005
tub-AcrIIA16	This study		tub-AcrIIA16VK00005
hh-Cas9	8	RRID:BDSC_81929	R28E04-Cas96A
nos-Cas9	Bloomington Drosophila Stock Center	RRID:BDSC_54591	nanos-Cas9.PZH-2A
Bam-CF	25	RRID:BDSC_97543	bamP(898)-CFattP2
ACR1	This study	RRID:BDSC_606035	FM7a, P{RFP[DsRed.3xP3.cUa]=Tub-AcrIIA4.RFP+}17
ACR2	This study	RRID:BDSC_606034	FM7a, P{RFP[DsRed.3xP3.cUa]=Tub-AcrIIA4.RFP+}46
ACR3	This study	RRID:BDSC_606031	CyO, P{RFP[DsRed.3xP3.cUa]=Tub-AcrIIA4.RFP+}27
ACR4	This study	RRID:BDSC_606032	CyO, P{RFP[DsRed.3xP3.cUa]=Tub-AcrIIA4.RFP+}30
ACR5	This study	RRID:BDSC_606033	TM6B, Tb[1], P{RFP[DsRed.3xP3.cUa]=Tub-AcrIIA4.RFP+}3r
ACR6	This study	RRID:BDSC_606030	TM6B, Tb[1] P{w[+mC]=Tub-AcrIIA4.w+}3w
ppk-Cas9	8		ppk-Cas97D
gRNA-Nmnat	28	RRID: BDSC_606438	U6:3-Nmnat.gRNAVK00027
ppk-MApHS	27		ppk-MApHS1
gRNA-Mcr	This study	RRID: BDSC_606765	U6-Mcr.gRNAVK00027
Nrg-GFP	Bloomington Drosophila Stock Center	RRID: BDSC_6844	NrgG00305
sop-Cas9	8		sop-Cas93A
shot-AcrIIA4	This study		w; shot-AcrIIA4VK00018
repo-Cas9	11	RRID: BDSC_92760	repo-Cas95D
repo-AcrIIA4	This study		repo-AcrIIA4VK00018
shot-Cas9	28		shot-Cas91A
RabX4-Gal4	Bloomington Drosophila Stock Center	RRID:BDSC_51602	RabX4-GAL4(loxP)VK33, 3xP3-RFP removed
UAS-Cas9	Bloomington Drosophila Stock Center	RRID:BDSC_54592	UAS-Cas9.PattP2
RabX4-AcrIIA4	This study		RabX4-AcrIIA4VK00018
zk-Cas9	33		zk-Cas9VK00037
nos-AcrIIA4	This study		nos-AcrIIA4VK00018
vas-Cas9	37
soma-Acr	This study		soma-AcrIIA4VK00020
tub-Cas9	35	RRID: BDSC_81930	Tub-Cas9M13-1
CyO Delta2-3	Bloomington Drosophila Stock Center	RRID: BDSC_8201	CyO, PBac{w[+mC]=Delta2-3.Exel}2
TMS Delta2-3	Bloomington Drosophila Stock Center	RRID: BDSC_1610	TMS, P{ry[+t7.2]=Delta2-399B
Recombinant DNA
pENTR221-tub	35
pAPIC-ppk-CD4-tdGFP(HCH)	40
pAPIC-tub-AcrIIA4	this study
pAPIC-tub-AcrIIA5	this study
pAPIC-tub-AcrIIA16	this study
pXL-BACII-LoxP-3xPDsRed-LoxP		RRID:Addgene_26852
pAPIC-tub-AcrIIA4(RFP)	this study
pDEST-APIC-Cas9	8	RRID:Addgene_121657
pDEST-APIC2-AcrIIA4	this study
pENTR221-R38F11	28
pENTR221-repo	11
Software and Algorithms
Fiji	https://fiji.sc/	RRID: SCR_002285
R	https://www.r-project.org/	RRID: SCR_001905
Adobe Photoshop	Adobe	RRID:SCR_014199
Adobe Illustrator	Adobe	RRID:SCR_010279
Antibody
8D12	Developmental Studies Hybridoma Bank	RRID:AB_528448	1:50 dilution
Cy5 Donkey Anti-Mouse IgG (H+L)	Jackson ImmunoResearch Laboratories	RRID: AB_2340819	1:400 dilution
Other
Gateway™ LR Clonase™ II Enzyme mix	Thermo Fisher Scientific,	#11791020
NEBuilder® HiFi DNA Assembly Master Mix	New England Biolabs Inc.	#E2621
